# Memory genes respond strongly to genetic perturbations and have CpG-depleted promoters

**DOI:** 10.64898/2026.11.28.769752

**Authors:** Ida Büschel, Vivienne Nahrstedt, Benjamin Kuznets-Speck, Carsten Marr, Yogesh Goyal

## Abstract

Genetically identical cells in the same environment differ in gene expression. For some genes, differences persist across cell divisions. Available methods identify such memory genes using different statistics and have never been compared on the same cells. What distinguishes memory genes, and how they act within a regulatory network, is unknown. Here we show that four methods converge on a common set of memory genes, which are characterized by slow turnover, with longer mRNA half-lives and CpG-depleted promoters, but not by more frequent or longer bursts. Across 21 CRISPR screens covering 78,210 perturbations and 22 million cells, these genes responded more strongly to perturbation than expression-matched controls, while perturbing them produced no larger response than perturbing any other gene. A theoretical model, validated empirically across datasets, traces their stability and responsiveness to a single relaxation rate. Expression memory therefore has a hitherto unappreciated function: predicting how strongly a gene responds to perturbation.
