## Supplementary Tables and Information for "Memory genes respond strongly to genetic perturbations and have CpG-depleted promoters": Suppl_Data_S1_gene_features.txt

dataset	paper_name	family	feature	label	kind	smd_raw	est	lo	hi	pts	p	p_emp	z	n_memory	n_background	q
T-lineage	Michaels	CpG and promoter	cgi_prom_500	CpG island promoter (+/-500 bp)	pct	-0.10036827526949291	-0.8803874458891954	-1.0403057506969744	-0.7470646798740623	-36.92810457516339	7.531829931317034e-82	0.000999000999000999	-19.163056078315268	306	22448	6.402055441619479e-81
T-lineage	Michaels	CpG and promoter	cgi_prom_1000	CpG island promoter (+/-1 kb)	pct	-0.08607956977558587	-0.8620672536015817	-1.0366992352934605	-0.7238817386905015	-35.88235294117648	1.4406495096132533e-80	0.000999000999000999	-19.008854175617774	306	22448	9.796416665370123e-80
T-lineage	Michaels	CpG and promoter	cgi_prom_2000	CpG island promoter (+/-2 kb)	pct	-0.0598103176305512	-0.8226207141657865	-0.9810735060388343	-0.6850790131431299	-33.98692810457516	1.997949602341673e-76	0.000999000999000999	-18.501772211805726	306	22448	1.132171441326948e-75
T-lineage	Michaels	CpG and promoter	cgi_obsExp	island CpG obs/exp	mean	-0.2203706872489202	-0.31558461701948615	-0.4465550493660316	-0.1752343628735775		5.693682221445795e-09	0.000999000999000999	-5.825514773182255	301	16708	1.2099074720572313e-08
T-lineage	Michaels	CpG and promoter	cgi_perCpg	island CpG percent	mean	-0.1537908577120775	-0.1519176913886776	-0.273271984824617	-0.03226484078057992		0.0076321416683810765	0.004	-2.6679244559209505	301	16708	0.00998049295095987
T-lineage	Michaels	CpG and promoter	cgi_perGc	island GC percent	mean	0.048572117549291006	0.13592581846432902	0.03068589350171203	0.2556202179549566		0.010301387051345414	0.016	2.565544958468001	301	16708	0.012508827133776575
T-lineage	Michaels	CpG and promoter	log_cgi_dist	distance to CpG island	mean	0.4735097022581816	0.9124170315990396	0.7913389239451707	1.0390073757502558		3.346349449214082e-97	0.000999000999000999	20.92242812941811	301	16708	3.79252937577596e-96
T-lineage	Michaels	CpG and promoter	prom500_cpg_oe	promoter CpG obs/exp (+/-500 bp)	mean	-0.5646020043743678	-1.0736634828158365	-1.2137373385101258	-0.9413631940535446		1.21181575871101e-119	0.000999000999000999	-23.256881709050216	301	16720	4.120173579617434e-118
T-lineage	Michaels	CpG and promoter	prom1000_cpg_oe	promoter CpG obs/exp (+/-1 kb)	mean	-0.5584277616609143	-1.056381431206182	-1.1975088462377237	-0.9301138184664404		3.776133555195165e-103	0.000999000999000999	-21.565645471613276	301	16720	6.419427043831781e-102
T-lineage	Michaels	CpG and promoter	prom500_cpg_density	promoter CpG density (+/-500 bp)	mean	-0.4243110219398676	-0.7425485423813145	-0.8922196409082859	-0.6046885954735032		8.799684834251055e-49	0.000999000999000999	-14.678907475915098	301	16720	4.2741326337790833e-48
T-lineage	Michaels	CpG and promoter	prom500_gc	promoter GC (+/-500 bp)	mean	-0.24954102626123204	-0.42661207035696525	-0.557092004066333	-0.3007399953330805		4.1749390120519754e-20	0.000999000999000999	-9.18345064528749	301	16720	1.7743490801220895e-19
T-lineage	Michaels	CpG and promoter	prom1000_gc	promoter GC (+/-1 kb)	mean	-0.1823334026431903	-0.26457312639500585	-0.39917451445817126	-0.1426111560841219		1.0968437288611094e-08	0.000999000999000999	-5.715030463884982	301	16720	2.193687457722219e-08
T-lineage	Michaels	annotation and constraint	log_pubs	publications	mean	0.7910573692428582	0.3093993670129468	0.19684855872421952	0.42438904110686754		2.0310548008236745e-10	0.000999000999000999	6.3589742256740776	303	16899	5.311989479077303e-10
T-lineage	Michaels	annotation and constraint	log_go	gene ontology terms	mean	0.5626561752529938	0.3608336321074671	0.24834042736365064	0.4648633826241841		8.330583119926194e-11	0.000999000999000999	6.4945068655023	301	15498	2.5749075097953693e-10
T-lineage	Michaels	annotation and constraint	log_go_bp	GO biological process terms	mean	0.5018478164904516	0.4051380595430685	0.2846125991769949	0.5324242288054434		5.958764631945473e-13	0.000999000999000999	7.201422377118944	301	15498	2.025979974861461e-12
T-lineage	Michaels	annotation and constraint	log_go_mf	GO molecular function terms	mean	0.3862554153850494	0.21994604404711435	0.11585512072258339	0.3226005309741718		0.00014108005836726517	0.000999000999000999	3.8062670321859833	301	15498	0.00020855312976030503
T-lineage	Michaels	annotation and constraint	log_go_cc	GO cellular component terms	mean	0.5056538547689606	0.19064311933628722	0.08288255822975568	0.2953609340568382		0.00034699300121198405	0.000999000999000999	3.5774270614130597	301	15498	0.0004915734183836441
T-lineage	Michaels	annotation and constraint	log_go_noniea	GO terms, non-electronic	mean	0.5692881914702888	0.3476606051200412	0.22310024759271363	0.451989144250044		4.316577417780312e-10	0.000999000999000999	6.242127902967368	301	15498	9.784242146968706e-10
T-lineage	Michaels	annotation and constraint	log_deg400	protein partners (STRING score 400)	mean	0.44027519275982635	-0.031172482370344905	-0.13147809052281498	0.09096679722157242		0.7768745503763226	0.742	-0.28339436124014206	298	15385	0.7768745503763226
T-lineage	Michaels	annotation and constraint	log_deg700	protein partners (STRING score 700)	mean	0.4007807613164519	-0.08456932036032938	-0.1976375826416513	0.03036255197761443		0.214717452396467	0.208	-1.240697678055411	298	15385	0.2281372931712462
T-lineage	Michaels	annotation and constraint	n_domains	protein domains	mean	0.07607739598220942	0.10949501270490912	-0.0018452173201387514	0.21294320700177627		0.03990344214464382	0.04	2.0547470580466216	300	15817	0.04376506557799645
T-lineage	Michaels	annotation and constraint	LOEUF	LOEUF	mean	0.27613206946580193	0.49007204652352127	0.36383287056458635	0.6146481463404678		1.882319484944456e-16	0.000999000999000999	8.229350059467576	283	14761	7.110984720901278e-16
T-lineage	Michaels	annotation and constraint	pLI	pLI	mean	-0.12536598524843093	-0.41337238904179874	-0.5216028050549322	-0.2924947994518141		2.930891280649281e-10	0.000999000999000999	-6.3023907478566095	283	14761	7.117878824433968e-10
T-lineage	Michaels	annotation and constraint	mis_z	missense z	mean	-0.07617283455945524	-0.30633438557383735	-0.41457714999489936	-0.18021504725377563		2.6618257879552956e-05	0.000999000999000999	-4.200622090787719	284	14821	4.3096227043085737e-05
T-lineage	Michaels	gene architecture	log_len	gene length (exonic)	mean	-0.4396849558134023	-0.3499406602989845	-0.4572761358329322	-0.2298640992381356		9.685884654624113e-11	0.000999000999000999	-6.471774116618699	301	16720	2.744333985476832e-10
T-lineage	Michaels	gene architecture	n_exons	exon count	mean	-0.2758688518834778	-0.3084085029983911	-0.4161545419688515	-0.18731314874755572		2.7576839657763193e-06	0.000999000999000999	-4.688088773074097	301	16720	4.688062741819743e-06
T-lineage	Michaels	gene architecture	n_introns	intron count	mean	-0.2758688518834778	-0.3084085029983911	-0.4161545419688515	-0.18731314874755572		2.7576839657763193e-06	0.000999000999000999	-4.688088773074097	301	16720	4.688062741819743e-06
T-lineage	Michaels	gene architecture	log_intron_len	total intron length	mean	-0.1072724608512648	-0.13259620030957575	-0.2378185970130853	-0.015299096584826435		0.011565324911529331	0.012	-2.525136830989879	301	16720	0.013559346447999906
T-lineage	Michaels	gene architecture	log_gene_span	gene span	mean	-0.19167462547651057	-0.14300666014175684	-0.25693363868515473	-0.025996338040214523		0.008308178002802192	0.01	-2.6392822385620787	301	16720	0.010462150077602761
T-lineage	Michaels	gene architecture	log_tx_span	transcript span	mean	-0.2648547923673185	-0.20547768189926086	-0.3160078183417485	-0.09177957957486844		4.861349842420836e-05	0.000999000999000999	-4.062194726759272	301	16720	7.512995211014019e-05
T-lineage	Michaels	gene architecture	log_isoforms	isoform count	mean	0.022727001614054963	-0.2792722388198076	-0.41256098446984035	-0.16010317213807204		1.1923626388106368e-06	0.000999000999000999	-4.856902507374095	301	16720	2.2522405399756473e-06
T-lineage	Michaels	gene architecture	cons_frac_gene	conservation (gene body)	mean	-0.0879287746212837	-0.16021030824589977	-0.29864184458954673	-0.044371714177185245		0.004924231987953631	0.002	-2.81194893747756	301	16719	0.006696955503616938
T-lineage	Michaels	gene architecture	cons_frac_promoter	conservation (promoter)	mean	-0.09627996548268784	-0.12474112842201725	-0.25474885373997924	0.019477119458492106		0.030111396460060558	0.022	-2.1686219614125766	301	16720	0.034126249321401965
T-lineage	Michaels	gene architecture	is_protein_coding	protein coding	pct	0.837207107635343	0.08551818592659274	-0.030236275391927456	0.21110657676586897	1.3725490196078383	0.30589355294822496	0.394	1.0238766233915755	306	22448	0.31516305455271665
Harmange	Harmange	CpG and promoter	cgi_prom_500	CpG island promoter (+/-500 bp)	pct	0.2854938701469715	-0.4789576995592037	-0.5971378883266488	-0.36367899992627006	-19.090909090909093	4.537786354123859e-27	0.000999000999000999	-10.774594198951041	308	22841	3.8571184010052796e-26
Harmange	Harmange	CpG and promoter	cgi_prom_1000	CpG island promoter (+/-1 kb)	pct	0.3003158460675182	-0.45688260281537024	-0.5805968724609747	-0.3346027530554324	-17.92207792207793	4.1414423334452847e-26	0.000999000999000999	-10.569169858326163	308	22841	2.8161807867427936e-25
Harmange	Harmange	CpG and promoter	cgi_prom_2000	CpG island promoter (+/-2 kb)	pct	0.30175065222299374	-0.4617181052529635	-0.5810472215323762	-0.3526048525352029	-17.792207792207794	7.794701108290226e-26	0.000999000999000999	-10.509692830026832	308	22841	4.4169972946977955e-25
Harmange	Harmange	CpG and promoter	cgi_obsExp	island CpG obs/exp	mean	-0.06604041853133788	-0.2093733609132334	-0.33458389112718434	-0.07994030871419934		0.00034192536799449737	0.000999000999000999	-3.581272064214805	298	17325	0.0008303901794152079
Harmange	Harmange	CpG and promoter	cgi_perCpg	island CpG percent	mean	-0.17024462815326447	-0.20065050486450256	-0.3147941891804889	-0.07430445417951652		0.0005817110311210225	0.000999000999000999	-3.4400014681058484	298	17325	0.001163422062242045
Harmange	Harmange	CpG and promoter	cgi_perGc	island GC percent	mean	-0.128769423190633	-0.02149916729580388	-0.12485039344198677	0.10861998769834222		0.45692698571013135	0.456	-0.7439165112732999	298	17325	0.5306928998412037
Harmange	Harmange	CpG and promoter	log_cgi_dist	distance to CpG island	mean	0.04612815592207576	0.5359362957725293	0.39611227175738095	0.6508261778960394		2.803343998715482e-36	0.000999000999000999	12.57762420278307	298	17325	4.7656847978163193e-35
Harmange	Harmange	CpG and promoter	prom500_cpg_oe	promoter CpG obs/exp (+/-500 bp)	mean	-0.048363594502479505	-0.621141774985215	-0.7378461281275944	-0.4894044381027301		2.8036620395177483e-44	0.000999000999000999	-13.95821547798042	298	17335	9.532450934360344e-43
Harmange	Harmange	CpG and promoter	prom1000_cpg_oe	promoter CpG obs/exp (+/-1 kb)	mean	-0.016015660443558438	-0.5697664026672397	-0.6852032156206777	-0.42946113614964226		1.5004645602221805e-32	0.000999000999000999	-11.880178584653352	298	17335	1.700526501585138e-31
Harmange	Harmange	CpG and promoter	prom500_cpg_density	promoter CpG density (+/-500 bp)	mean	-0.01573600791731747	-0.4080891988048109	-0.5159157724371701	-0.2621444775792788		9.96558562667296e-17	0.000999000999000999	-8.305194747979762	298	17335	4.840427304384009e-16
Harmange	Harmange	CpG and promoter	prom500_gc	promoter GC (+/-500 bp)	mean	0.016925959990364513	-0.22928970396771917	-0.33943859327513615	-0.08927981255792901		9.0417787860722e-08	0.000999000999000999	-5.344998529089331	298	17335	2.5618373227204564e-07
Harmange	Harmange	CpG and promoter	prom1000_gc	promoter GC (+/-1 kb)	mean	0.1032653141635158	-0.08891566529167233	-0.19550453957233171	0.05592163931321574		0.0455484937984505	0.054	-1.9995535514749692	298	17335	0.07374518043558653
Harmange	Harmange	annotation and constraint	log_pubs	publications	mean	0.8590678024848377	0.26085506106037976	0.1401257421029951	0.382229811146954		2.091836519850741e-11	0.000999000999000999	6.699465215918442	303	17525	7.902493519436132e-11
Harmange	Harmange	annotation and constraint	log_go	gene ontology terms	mean	0.5860307984573195	0.30947030682699617	0.18043851788960938	0.43562993738269595		3.598916762486474e-10	0.000999000999000999	6.27049951288531	295	15285	1.2236316992454011e-09
Harmange	Harmange	annotation and constraint	log_go_bp	GO biological process terms	mean	0.5414744143716936	0.3917227659951816	0.2568697122005111	0.5129968904012764		9.635611050206863e-14	0.000999000999000999	7.445803537591721	295	15285	4.0951346963379167e-13
Harmange	Harmange	annotation and constraint	log_go_mf	GO molecular function terms	mean	0.3793439128177168	0.1863239915806608	0.050598681290580955	0.31015159482127463		0.0002665248290150134	0.000999000999000999	3.6458351218815506	295	15285	0.0006970649374238812
Harmange	Harmange	annotation and constraint	log_go_cc	GO cellular component terms	mean	0.52397872630389	0.0886376268627888	-0.021684298370271252	0.2066523158648964		0.009656904526608593	0.014	2.5878784677809294	295	15285	0.018240819661371786
Harmange	Harmange	annotation and constraint	log_go_noniea	GO terms, non-electronic	mean	0.6017231250016708	0.2978288344598943	0.16292656917071707	0.42937569998072683		6.869477769423969e-10	0.000999000999000999	6.169065480773853	295	15285	2.1232931287310447e-09
Harmange	Harmange	annotation and constraint	log_deg400	protein partners (STRING score 400)	mean	0.5811592048208976	0.027943190828862874	-0.0768383493283804	0.1442648806497673		0.0824142787791601	0.07	1.7368464435841589	294	15186	0.12736752174961108
Harmange	Harmange	annotation and constraint	log_deg700	protein partners (STRING score 700)	mean	0.5383008170388042	-0.015412656660988075	-0.12105180856899893	0.09455171194148751		0.36825704490279987	0.36	0.8997429801351713	294	15186	0.4471692688105427
Harmange	Harmange	annotation and constraint	n_domains	protein domains	mean	0.06351887759850447	0.12044431207212633	-0.008939271025077817	0.22640131337856761		0.024197266804674468	0.034	2.253982533668254	296	15604	0.0411353535679466
Harmange	Harmange	annotation and constraint	LOEUF	LOEUF	mean	-0.13714656993584984	0.15211770657634302	0.043260332316592105	0.2635482283985377		0.28355505916442036	0.286	1.0723673672216805	278	14551	0.3627178593136922
Harmange	Harmange	annotation and constraint	pLI	pLI	mean	0.1949110606715694	-0.1735054308674338	-0.28355176266459553	-0.06633212810657187		0.18006165702128207	0.19	-1.3405652161588928	278	14551	0.26617810168363437
Harmange	Harmange	annotation and constraint	mis_z	missense z	mean	0.024917680120916795	-0.21365664894895103	-0.31969371428998705	-0.11208003930047858		0.014701106433772152	0.01	-2.4396596189290425	278	14621	0.026307243092013325
Harmange	Harmange	gene architecture	log_len	gene length (exonic)	mean	-0.19134587921329205	-0.02067583645464934	-0.11479187505029034	0.08443103305525276		0.4944650335713707	0.492	-0.6832244366194656	298	17335	0.5306928998412037
Harmange	Harmange	gene architecture	n_exons	exon count	mean	-0.061841201284069704	-0.03366194072942188	-0.1677557567519966	0.07671675131164117		0.49947567043877994	0.516	-0.67531497710413	298	17335	0.5306928998412037
Harmange	Harmange	gene architecture	n_introns	intron count	mean	-0.061841201284069704	-0.03366194072942188	-0.1677557567519966	0.07671675131164117		0.49947567043877994	0.516	-0.67531497710413	298	17335	0.5306928998412037
Harmange	Harmange	gene architecture	log_intron_len	total intron length	mean	-0.0214597879485085	0.08109281847148336	-0.03671474844456222	0.19492673830936227		0.2812981388279343	0.272	1.077407760076461	298	17335	0.3627178593136922
Harmange	Harmange	gene architecture	log_gene_span	gene span	mean	-0.09880191600341195	0.054466229171029064	-0.06074430608462072	0.16212339217592986		0.2880406529844026	0.292	1.0624297081555953	298	17335	0.3627178593136922
Harmange	Harmange	gene architecture	log_tx_span	transcript span	mean	-0.10821830324508763	0.08195567154535197	-0.032011224123041984	0.1873297658621948		0.26452412939692305	0.264	1.1157617529507244	298	17335	0.3627178593136922
Harmange	Harmange	gene architecture	log_isoforms	isoform count	mean	0.062418497881222994	-0.26417536699817756	-0.3731190952378491	-0.1648424554685387		0.0005006292504386304	0.000999000999000999	-3.4804194957750902	298	17335	0.0010638371571820896
Harmange	Harmange	gene architecture	cons_frac_gene	conservation (gene body)	mean	0.17050452686627016	0.010835549372687176	-0.10465161539038746	0.1329224702698203		0.5543203441767925	0.536	0.5912986347648267	298	17334	0.5711179303639681
Harmange	Harmange	gene architecture	cons_frac_promoter	conservation (promoter)	mean	0.25065428274635476	0.18626720758483148	0.057698617521602553	0.2946683883260908		0.00043898999155591044	0.000999000999000999	3.5154617499509766	298	17334	0.0009950439808600637
Harmange	Harmange	gene architecture	is_protein_coding	protein coding	pct	0.7430185759836512	-0.03798300154716383	-0.16274778815744229	0.10198710439610773	-0.8116883116883189	0.6723011041646884	0.768	-0.42299199139375027	308	22841	0.6723011041646884
LARRY	Weinreb	CpG and promoter	cgi_prom_500	CpG island promoter (+/-500 bp)	pct	-0.11662418465508763	-0.9701500736299872	-1.1257901401187846	-0.8392495117548577	-42.313167259786475	1.6487998439829735e-70	0.000999000999000999	-17.752489596587928	281	24505	8.51879919391203e-70
LARRY	Weinreb	CpG and promoter	cgi_prom_1000	CpG island promoter (+/-1 kb)	pct	-0.1372430258279332	-0.9940931424350247	-1.1603832343547045	-0.8611118265689607	-42.98932384341637	6.52916827788917e-76	0.000999000999000999	-18.43784534786413	281	24505	4.0480843322912855e-75
LARRY	Weinreb	CpG and promoter	cgi_prom_2000	CpG island promoter (+/-2 kb)	pct	-0.12112306843221021	-0.9868297364441105	-1.1511155582404307	-0.8475525990790592	-42.27758007117438	9.003441404520424e-79	0.000999000999000999	-18.79067062355031	281	24505	6.9776670885033285e-78
LARRY	Weinreb	CpG and promoter	cgi_obsExp	island CpG obs/exp	mean	-0.12455097496287243	-0.3126476457714824	-0.44793468535883735	-0.17858400578465625		1.1659718120778698e-07	0.000999000999000999	-5.298751517301821	276	23844	2.5817947267438544e-07
LARRY	Weinreb	CpG and promoter	cgi_perCpg	island CpG percent	mean	-0.15481302504134833	-0.25305534309931904	-0.3779972080351073	-0.145884793282135		2.7295780076373585e-05	0.000999000999000999	-4.194928397290878	276	23844	4.700939902042117e-05
LARRY	Weinreb	CpG and promoter	cgi_perGc	island GC percent	mean	-0.09798308127610814	-0.03479027137684691	-0.1562260275269903	0.07927759833546083		0.5030145563490787	0.544	-0.6697541026322924	276	23844	0.5197817082273812
LARRY	Weinreb	CpG and promoter	log_cgi_dist	distance to CpG island	mean	0.10683127981986515	1.0808524982001255	0.9238015101064161	1.2665220362514504		2.6957052650242037e-98	0.000999000999000999	21.042201026865747	276	23844	8.356686321575031e-97
LARRY	Weinreb	CpG and promoter	prom500_cpg_oe	promoter CpG obs/exp (+/-500 bp)	mean	-0.18276096348783455	-1.1953401165745718	-1.355347647275337	-1.0444915579993812		2.9634982275590044e-94	0.000999000999000999	-20.596280386596646	278	23855	4.5934222527164565e-93
LARRY	Weinreb	CpG and promoter	prom1000_cpg_oe	promoter CpG obs/exp (+/-1 kb)	mean	-0.13623626929033825	-1.0997983495537746	-1.2597833694142964	-0.9490038403966894		1.5452356743925262e-81	0.000999000999000999	-19.12562054097554	278	23855	1.5967435302056103e-80
LARRY	Weinreb	CpG and promoter	prom500_cpg_density	promoter CpG density (+/-500 bp)	mean	-0.1308788619395912	-0.9533861783289624	-1.1304947545421498	-0.7844336942101394		5.862490563467455e-56	0.000999000999000999	-15.76000871267269	278	23855	2.596245820964159e-55
LARRY	Weinreb	CpG and promoter	prom500_gc	promoter GC (+/-500 bp)	mean	0.0065791524307856645	-0.6860145190038893	-0.8303978355664052	-0.5382809937797055		3.3217610041860457e-35	0.000999000999000999	-12.380761472702265	278	23855	1.1441621236640823e-34
LARRY	Weinreb	CpG and promoter	prom1000_gc	promoter GC (+/-1 kb)	mean	0.06349524768697874	-0.5038272689438188	-0.6506743613024295	-0.3687011816790957		1.6376427848942822e-20	0.000999000999000999	-9.283653741490744	278	23855	5.076692633172275e-20
LARRY	Weinreb	annotation and constraint	log_pubs	publications	mean	1.2649796815289867	0.672522119246715	0.5291254917928554	0.8124905130533849		2.0573731705084085e-38	0.000999000999000999	12.960189996188122	279	23573	7.972321035720083e-38
LARRY	Weinreb	annotation and constraint	log_go	gene ontology terms	mean	0.8705440477390618	0.3062116036434219	0.16524064801477048	0.41520378735580826		1.7669927824566257e-07	0.000999000999000999	5.2223158132292795	275	20860	3.6517850837436927e-07
LARRY	Weinreb	annotation and constraint	log_go_bp	GO biological process terms	mean	0.8065202584500707	0.4263305753297265	0.2782706180747696	0.5432628399940359		8.300320547470261e-13	0.000999000999000999	7.156102310759161	275	20860	2.3391812451961644e-12
LARRY	Weinreb	annotation and constraint	log_go_mf	GO molecular function terms	mean	0.5943553178301421	0.23984827600590183	0.11420419036582688	0.349682989748966		0.0006736715118115993	0.000999000999000999	3.4000758970799874	275	20860	0.0008701590360899824
LARRY	Weinreb	annotation and constraint	log_go_cc	GO cellular component terms	mean	0.6529540891755252	-0.09312306404160713	-0.2357530402275724	0.027243311302545297		0.27985385592478407	0.274	-1.0806476995195005	275	20860	0.2991541218506312
LARRY	Weinreb	annotation and constraint	log_go_noniea	GO terms, non-electronic	mean	0.8582787610729142	0.3661754652800617	0.2277057965541441	0.48322479473546026		5.791977399993853e-10	0.000999000999000999	6.195990081726819	275	20860	1.3811638415369958e-09
LARRY	Weinreb	annotation and constraint	log_deg400	protein partners (STRING score 400)	mean	0.5929325096834148	-0.1819869059106446	-0.31713952212228047	-0.053116085613950544		0.01538990134608495	0.02	-2.423071404726768	270	17284	0.017038819347451193
LARRY	Weinreb	annotation and constraint	log_deg700	protein partners (STRING score 700)	mean	0.5317922069470253	-0.24261888458238193	-0.3698655231858886	-0.11959807026003509		0.0012752216912754917	0.002	-3.221498411923838	270	17284	0.001520456631905394
LARRY	Weinreb	annotation and constraint	n_domains	protein domains	mean	0.18421653148343786	0.26002593914597316	0.1407424718748081	0.3982730768740266		0.00037501185125776503	0.000999000999000999	3.557071682461245	260	15408	0.0005284257904086689
LARRY	Weinreb	gene architecture	log_len	gene length (exonic)	mean	-0.06950806424066895	-0.15894000879658482	-0.2812679334791916	-0.04939741127344066		0.00033293540522720186	0.000999000999000999	-3.5882261824848887	278	23855	0.0004914760743830123
LARRY	Weinreb	gene architecture	n_exons	exon count	mean	-0.06659645609286954	-0.275359752781488	-0.40021846022028235	-0.16055947167991147		1.2073788451994714e-05	0.000999000999000999	-4.376251160106877	278	23855	2.2016908353637422e-05
LARRY	Weinreb	gene architecture	n_introns	intron count	mean	-0.06659645609286967	-0.27535975278148817	-0.40021846022028235	-0.16055947167991147		1.2073788451994604e-05	0.000999000999000999	-4.376251160106879	278	23855	2.2016908353637422e-05
LARRY	Weinreb	gene architecture	log_intron_len	total intron length	mean	0.0868261962918659	-0.06951621949485128	-0.17381663986631893	0.041666382891774635		0.012706025293430661	0.022	-2.4919043401780683	278	23855	0.014588399410975943
LARRY	Weinreb	gene architecture	log_gene_span	gene span	mean	-0.07842918420665011	-0.11109901360138057	-0.22720192656240498	-0.007621676952645943		0.0007357076576239646	0.000999000999000999	-3.3759145472433794	278	23855	0.0009122774954537161
LARRY	Weinreb	gene architecture	log_tx_span	transcript span	mean	-0.07800177628310291	-0.133722696947127	-0.2527944592451432	-0.021565077197558766		0.0002317208504685664	0.000999000999000999	-3.6816593913434277	278	23855	0.00035916731822627793
LARRY	Weinreb	gene architecture	log_isoforms	isoform count	mean	0.046084985764200406	-0.4394323190784966	-0.5726305424487489	-0.3273278100616133		2.0293116559386165e-12	0.000999000999000999	-7.0324547256023395	278	23855	5.242388444508093e-12
LARRY	Weinreb	gene architecture	cons_frac_gene	conservation (gene body)	mean	-0.05372571606536892	-0.27129407989022614	-0.412181929156367	-0.14852236592823592		0.00019253845276173836	0.000999000999000999	-3.728610534870822	278	23852	0.0003141416860849415
LARRY	Weinreb	gene architecture	cons_frac_promoter	conservation (promoter)	mean	-0.024160627132834272	-0.20043498750591388	-0.3603908259882382	-0.06990755976965637		0.0005886735117692107	0.000999000999000999	-3.436780014574942	278	23852	0.0007934295158628492
LARRY	Weinreb	gene architecture	is_protein_coding	protein coding	pct	0.6102884827246009	-0.07126015606049559	-0.16897123190944438	0.05479599987034079	-0.9964412811387935	0.537898018199876	0.624	-0.6159946993737783	281	24505	0.537898018199876
Bandler	Bandler	CpG and promoter	cgi_prom_500	CpG island promoter (+/-500 bp)	pct	-0.33911736226855754	-0.8004456105958527	-0.932499208524362	-0.6805605806986921	-35.1044776119403	3.876854150128637e-70	0.000999000999000999	-17.704415368435534	335	16996	4.0060826217995916e-69
Bandler	Bandler	CpG and promoter	cgi_prom_1000	CpG island promoter (+/-1 kb)	pct	-0.3204639576294693	-0.7740566919593345	-0.8920387380306761	-0.6542348594123931	-33.582089552238806	6.633703413503851e-68	0.000999000999000999	-17.412488198418828	335	16996	3.4274134303103224e-67
Bandler	Bandler	CpG and promoter	cgi_prom_2000	CpG island promoter (+/-2 kb)	pct	-0.3188006724917955	-0.7774677511039721	-0.8891698788629118	-0.6621453852464464	-33.22388059701493	4.1543176091277446e-69	0.000999000999000999	-17.5703730392113	335	16996	2.5756769176592016e-68
Bandler	Bandler	CpG and promoter	cgi_obsExp	island CpG obs/exp	mean	-0.18178765357062615	-0.31065383363477267	-0.4223214850268521	-0.20841280574303847		3.2558747476231806e-09	0.000999000999000999	-5.918147724952949	329	16390	7.209436941165614e-09
Bandler	Bandler	CpG and promoter	cgi_perCpg	island CpG percent	mean	-0.23425905348347992	-0.28511159375980705	-0.4009976615821478	-0.17590480570620587		2.060688536391438e-08	0.000999000999000999	-5.6068275019665155	329	16390	4.258756308542305e-08
Bandler	Bandler	CpG and promoter	cgi_perGc	island GC percent	mean	-0.12216944191083463	-0.06456468165025307	-0.18858982295150997	0.04517710443598176		0.14087055974799836	0.144	-1.4725568774194184	329	16390	0.1679610520072288
Bandler	Bandler	CpG and promoter	log_cgi_dist	distance to CpG island	mean	0.40822045208523183	0.8921911512128036	0.7459564639667172	1.024039855823586		5.473956879149283e-78	0.000999000999000999	18.6946391369689	329	16390	8.484633162681388e-77
Bandler	Bandler	CpG and promoter	prom500_cpg_oe	promoter CpG obs/exp (+/-500 bp)	mean	-0.41341664592520466	-0.9872413451459804	-1.1109044268476207	-0.8646456732548079		9.413928807084582e-83	0.000999000999000999	-19.270978485244807	329	16402	2.9183179301962203e-81
Bandler	Bandler	CpG and promoter	prom1000_cpg_oe	promoter CpG obs/exp (+/-1 kb)	mean	-0.36336019901520805	-0.9126051159904035	-1.0499574209674711	-0.7955946664078546		1.5427833254696284e-69	0.000999000999000999	-17.626479881006837	329	16402	1.195657077238962e-68
Bandler	Bandler	CpG and promoter	prom500_cpg_density	promoter CpG density (+/-500 bp)	mean	-0.37631573761522946	-0.8286876447136838	-0.9558468433540076	-0.7029154692741559		4.221166151877932e-51	0.000999000999000999	-15.036693029574563	329	16402	1.6357018838526986e-50
Bandler	Bandler	CpG and promoter	prom500_gc	promoter GC (+/-500 bp)	mean	-0.22701242204585995	-0.5178907021584414	-0.6361702437579694	-0.40043415477859245		2.328526810699879e-23	0.000999000999000999	-9.957933340366225	329	16402	8.020481236855139e-23
Bandler	Bandler	CpG and promoter	prom1000_gc	promoter GC (+/-1 kb)	mean	-0.05471204802662352	-0.26049720367549306	-0.37703165367107316	-0.14409826579385718		6.014971610701305e-08	0.000999000999000999	-5.418355524886148	329	16402	1.1654007495733779e-07
Bandler	Bandler	annotation and constraint	log_pubs	publications	mean	0.9473715500220451	0.7554352862337802	0.6330388739811339	0.876389184008802		4.888514627706165e-55	0.000999000999000999	15.625399057388853	334	16275	2.1649136208413017e-54
Bandler	Bandler	annotation and constraint	log_go	gene ontology terms	mean	0.6144875089776022	0.41756584095596894	0.2943642560802217	0.5427478324386008		5.812333737531794e-14	0.000999000999000999	7.512241722582037	325	15150	1.50151954886238e-13
Bandler	Bandler	annotation and constraint	log_go_bp	GO biological process terms	mean	0.5986548300200852	0.5091532602198977	0.3947504153171544	0.6315392856888803		6.99147386683671e-20	0.000999000999000999	9.127785498168626	325	15150	2.16735689871938e-19
Bandler	Bandler	annotation and constraint	log_go_mf	GO molecular function terms	mean	0.31308970099948713	0.17816483919547854	0.06693076194841782	0.31156250874364166		0.001266220799963733	0.004	3.2235276353361066	325	15150	0.00218071359993754
Bandler	Bandler	annotation and constraint	log_go_cc	GO cellular component terms	mean	0.41956303994745975	0.08809979374972217	-0.01906112140802946	0.19523231448423584		0.09580677069092204	0.104	1.6655314691434246	325	15150	0.12375041214244097
Bandler	Bandler	annotation and constraint	log_go_noniea	GO terms, non-electronic	mean	0.6617246216502738	0.5026951521669653	0.3891832289538465	0.6175563510887014		9.385906469855576e-19	0.000999000999000999	8.84219162880781	325	15150	2.6451190960502076e-18
Bandler	Bandler	annotation and constraint	log_deg400	protein partners (STRING score 400)	mean	0.29639671496744935	-0.08789186039458943	-0.20475044353548674	0.04351870537357821		0.5628678040634089	0.542	-0.578587110387902	317	14182	0.6016862733091612
Bandler	Bandler	annotation and constraint	log_deg700	protein partners (STRING score 700)	mean	0.16118167752511328	-0.1931375244876071	-0.3088377735929762	-0.06532634554265747		0.008794057032002431	0.012	-2.6199581032461903	317	14182	0.014348198315372387
Bandler	Bandler	annotation and constraint	n_domains	protein domains	mean	-0.06725256667855946	-0.0010698926119515155	-0.10172842256517618	0.11993368360772373		0.6926864191522659	0.692	-0.39521202463985383	320	13213	0.7157759664573414
Bandler	Bandler	gene architecture	log_len	gene length (exonic)	mean	-0.14585844662086497	-0.11232835632021047	-0.23207876500938068	0.004881623705689584		0.0011905769901085638	0.000999000999000999	-3.2411280304623205	329	16402	0.002171052158433263
Bandler	Bandler	gene architecture	n_exons	exon count	mean	-0.028175369527421112	-0.060226416615019686	-0.21002214044288742	0.057622110752811324		0.08641437752957462	0.07	-1.7146229539659792	329	16402	0.12176571379167332
Bandler	Bandler	gene architecture	n_introns	intron count	mean	-0.028175369527421112	-0.060226416615019686	-0.21002214044288742	0.057622110752811324		0.08641437752957462	0.07	-1.7146229539659792	329	16402	0.12176571379167332
Bandler	Bandler	gene architecture	log_intron_len	total intron length	mean	-0.009591819489735925	-0.044122234740967846	-0.15226027654936444	0.09013267356315852		0.09121985175021556	0.09	-1.6889977989916312	329	16402	0.12294849583724707
Bandler	Bandler	gene architecture	log_gene_span	gene span	mean	-0.022095185559358636	-0.013144731566581006	-0.13108689005654042	0.100056122880012		0.38406442483742365	0.38	-0.8704318911704814	329	16402	0.4252141846414333
Bandler	Bandler	gene architecture	log_tx_span	transcript span	mean	-0.029064859636181883	-0.031688486265993	-0.14413536717973907	0.09161789545956817		0.2062605678045828	0.202	-1.263914914995451	329	16402	0.2368176889608173
Bandler	Bandler	gene architecture	log_isoforms	isoform count	mean	-0.13238383092807135	-0.36356453886374607	-0.48746250843693945	-0.24717314091341355		9.64625625803668e-12	0.000999000999000999	-6.811684375966356	329	16402	2.3002611076856695e-11
Bandler	Bandler	gene architecture	cons_frac_gene	conservation (gene body)	mean	0.2115068844967714	0.05831645265704299	-0.06444589013987177	0.18366691896673243		0.03930067760388086	0.052	2.0610247639638204	329	16402	0.060916050286015336
Bandler	Bandler	gene architecture	cons_frac_promoter	conservation (promoter)	mean	0.15782769172348224	0.02257300875689095	-0.09565504431143665	0.13934490622610057		0.7512276821395343	0.744	0.31702098111064925	329	16402	0.7512276821395342
Bandler	Bandler	gene architecture	is_protein_coding	protein coding	pct	0.3880050025105914	-0.10150871737166207	-0.1997058682087646	0.008480048169906386	-1.5820895522388079	0.12294498900005009	0.19	-1.5425294422610119	335	16996	0.1524517863600621
