## Supplementary Tables and Information for "Memory genes respond strongly to genetic perturbations and have CpG-depleted promoters": Suppl_Data_S5_perturb_generalizations_summary.txt

index	download link	publication index	dataset index	doi link	publication title	author	bytes	size	organisms	modality	zenodo id	file extension	method	cell_line	number of perturbations	perturbation_type	disease	cell type	tissue type	cancer	multiple_time_points	multiple_concentrations	combined_perturbations	date_of_submission	year	memory	context	context_key	perturbation_col	ood_cell_line	ood_donor	ood_condition	analysis_unit	split_by	perturbations_analysed	paired_perturbations_analysed	cells_analysed	control_cells_analysed
Replogle2022_K562_essential	https://zenodo.org/record/7041849/files/ReplogleWeissman2022_K562_essential.h5ad	Replogle2022	K562_essential	https://doi.org/10.1016/j.cell.2022.05.013	Mapping information-rich genotype-phenotype landscapes with genome-scale Perturb-seq	Joseph Replogle	1546729675.0	1.44 GB	Homo sapiens	RNA	7041849	h5ad	Perturb-seq	K562	2058.0	CRISPRi	chronic myeloid leukemia	lymphoblasts	cell_line	y	n	n	n	01.10.2022	2022	200GB	lymphocyte	K562;lymphoblasts		K562			whole dataset	none	2007		279272	10311
Replogle2022_K562_gwps	https://zenodo.org/record/7041849/files/ReplogleWeissman2022_K562_gwps.h5ad	Replogle2022	K562_gwps	https://doi.org/10.1016/j.cell.2022.05.013	Mapping information-rich genotype-phenotype landscapes with genome-scale Perturb-seq	Joseph Replogle	8805466154.0	8.2 GB	Homo sapiens	RNA	7041849	h5ad	Perturb-seq	K562	9867.0	CRISPRi	chronic myeloid leukemia	lymphoblasts	cell_line	y	n	n	n	01.10.2022	2022	400GB	lymphocyte	K562;lymphoblasts		K562			whole dataset	none	9728		1805466	69239
Replogle2022_rpe1	https://zenodo.org/record/7041849/files/ReplogleWeissman2022_rpe1.h5ad	Replogle2022	rpe1	https://doi.org/10.1016/j.cell.2022.05.013	Mapping information-rich genotype-phenotype landscapes with genome-scale Perturb-seq	Joseph Replogle	1236886900.0	1.15 GB	Homo sapiens	RNA	7041849	h5ad	Perturb-seq	RPE1	2394.0	CRISPRi	none	epithelial	cell_line	n	n	n	n	01.10.2022	2022	200GB	epithelial cell of proximal tubule	RPE1;epithelial		RPE1			whole dataset	none	2064		213461	10907
Nadig2025_HepG2	https://ftp.ncbi.nlm.nih.gov/geo/series/GSE264nnn/GSE264667/suppl/GSE264667%5Fhepg2%5Fraw%5Fsinglecell%5F01.h5ad	Nadig2025	HepG2	https://doi.org/10.1038/s41588-025-02169-3	Transcriptome-wide analysis of differential expression in perturbation atlases	Ajay Nadig	1343665392.0	1.3 GB	Homo sapiens	RNA	-1	h5ad	Perturb-seq	HepG2	2394.0	CRISPRi	hepatocellular carcinoma	hepatocyte	cell_line	y	n	n	n	23.04.2024	2025	100GB	hepatocyte	HepG2;hepatocyte		HepG2			whole dataset	none	2070		129925	4758
Nadig2025_Jurkat	https://ftp.ncbi.nlm.nih.gov/geo/series/GSE264nnn/GSE264667/suppl/GSE264667%5Fjurkat%5Fraw%5Fsinglecell%5F01.h5ad	Nadig2025	Jurkat	https://doi.org/10.1038/s41588-025-02169-3	Transcriptome-wide analysis of differential expression in perturbation atlases	Ajay Nadig	2036199106.0	1.9 GB	Homo sapiens	RNA	-1	h5ad	Perturb-seq	Jurkat	2394.0	CRISPRi	acute T cell leukemia	T cells	cell_line	y	n	n	n	23.04.2024	2025	150GB	CD4-positive, alpha-beta T cell	Jurkat;T cells		Jurkat			whole dataset	none	2197		232054	11337
Huang2025_HCT116	https://ndownloader.figshare.com/files/55021257	Huang2025	HCT116	https://doi.org/10.1101/2025.06.11.659105	X-Atlas/Orion: Genome-wide Perturb-seq Datasets via a Scalable Fix-Cryopreserve Platform for Training Dose-Dependent Biological Foundation Models	A. C. Huang	209318000000.0	194.98 GB	Homo sapiens	RNA	-1	h5ad	FiCS	HCT116	18293.0	CRISPRi	colorectal carcinoma	epithelial	cell_line	y	n	n	n	16.06.2025	2025	400GB	colorectal epithelial cell	HCT116;epithelial		HCT116			whole dataset	none	17676		3049654	148576
Huang2025_HEK293T	https://ndownloader.figshare.com/files/55074802	Huang2025	HEK293T	https://doi.org/10.1101/2025.06.11.659105	X-Atlas/Orion: Genome-wide Perturb-seq Datasets via a Scalable Fix-Cryopreserve Platform for Training Dose-Dependent Biological Foundation Models	A. C. Huang	349987000000.0	326.12 GB	Homo sapiens	RNA	-1	h5ad	FiCS	HEK293T	18293.0	CRISPRi	none	epithelial	cell_line	n	n	n	n	16.06.2025	2025	400GB	kidney connecting tubule epithelial cell	HEK293T;epithelial		HEK293T			whole dataset	none	17938		4141479	200398
Wong2026_Untreated	https://zenodo.org/api/records/18792213/files/imru_full.h5ad/content	Wong2026	Untreated	https://doi.org/10.64898/2026.03.04.709607	Phenotypic reversion and target prioritization for cellular inflammation via representation learning with foundation models	Daniel R. Wong	53290123849.0	50 GB	Homo sapiens	RNA	18792213	h5ad	Perturb-seq	TeloHAEC	1740.0	CRISPRi	inflammation/atherosclerosis	endothelial	cell_line	n	n	y	n	06.03.2026	2026	120GB	TeloHAEC basal	TeloHAEC;endothelial	gene_target	TeloHAEC		basal	basal (untreated)	treatment condition	1560		384544	10447
Wong2026_Treated	https://zenodo.org/api/records/18792213/files/imru_full.h5ad/content	Wong2026	Treated	https://doi.org/10.64898/2026.03.04.709607	Phenotypic reversion and target prioritization for cellular inflammation via representation learning with foundation models	Daniel R. Wong	53290123849.0	50 GB	Homo sapiens	RNA	18792213	h5ad	Perturb-seq	TeloHAEC	1740.0	CRISPRi	inflammation/atherosclerosis	endothelial	cell_line	n	n	y	n	06.03.2026	2026	120GB	TeloHAEC IL-1B/TNFa treated	TeloHAEC;endothelial	gene_target	TeloHAEC		IL-1B/TNFa	IL-1B/TNFa treated	treatment condition	1574		389560	10796
Nourreddine2026_ALPHA	https://ndownloader.figshare.com/files/64650261	Nourreddine2026	ALPHA	https://doi.org/10.1038/s41587-026-03199-w	A genome-scale CRISPRi perturbation atlas of human induced pluripotent stem cells	Sami Nourreddine	180388626432.0	176 GB	Homo sapiens	RNA	-1	h5ad	Perturb-seq	KOLF2.1J	11692.0	CRISPRi	none	hiPSC	cell_line	n	n	n	n	01.06.2026	2026	500GB	human induced pluripotent stem cell	KOLF2.1J;hiPSC		KOLF2.1J			library batch ALPHA	library batch	3639		937032	78387
Nourreddine2026_BETA	https://ndownloader.figshare.com/files/64650261	Nourreddine2026	BETA	https://doi.org/10.1038/s41587-026-03199-w	A genome-scale CRISPRi perturbation atlas of human induced pluripotent stem cells	Sami Nourreddine	180388626432.0	176 GB	Homo sapiens	RNA	-1	h5ad	Perturb-seq	KOLF2.1J	11692.0	CRISPRi	none	hiPSC	cell_line	n	n	n	n	01.06.2026	2026	500GB	human induced pluripotent stem cell	KOLF2.1J;hiPSC		KOLF2.1J			library batch BETA	library batch	3857		930743	36907
Nourreddine2026_GAMMA	https://ndownloader.figshare.com/files/64650261	Nourreddine2026	GAMMA	https://doi.org/10.1038/s41587-026-03199-w	A genome-scale CRISPRi perturbation atlas of human induced pluripotent stem cells	Sami Nourreddine	180388626432.0	176 GB	Homo sapiens	RNA	-1	h5ad	Perturb-seq	KOLF2.1J	11692.0	CRISPRi	none	hiPSC	cell_line	n	n	n	n	01.06.2026	2026	500GB	human induced pluripotent stem cell	KOLF2.1J;hiPSC		KOLF2.1J			library batch GAMMA	library batch	3850		663689	25149
Norman2019_K562_CRISPRa	https://zenodo.org/record/7041849/files/NormanWeissman2019_filtered.h5ad	Norman2019	K562_CRISPRa	https://doi.org/10.1126/science.aax4438	Exploring genetic interaction manifolds constructed from rich single-cell phenotypes	Thomas Norman	698680199.0	0.65 GB	Homo sapiens	RNA	7041849	h5ad	Perturb-seq	K562	236.0	CRISPRa	chronic myeloid leukemia	lymphoblasts	cell_line	y	n	n	y	01.10.2022	2019	50GB	lymphocyte	K562;lymphoblasts		K562			whole dataset	none	105	131	102922	11251
Replogle2020_K562_CRISPRi	CHECK_GEO_LINK	Replogle2020	K562_CRISPRi	https://doi.org/10.1038/s41587-020-0470-y	Combinatorial single-cell CRISPR screens by direct guide RNA capture and targeted sequencing	Joseph Replogle	959574672.0	0.89 GB	Homo sapiens	RNA	-1	h5ad	direct-capture Perturb-seq	K562	83.0	CRISPRi	chronic myeloid leukemia	lymphoblasts	cell_line	y	n	n	y	CHECK_DATE	2020	50GB	lymphocyte	K562;lymphoblasts		K562			whole dataset	none	35	37	32664	4296
Swinderman2026_K562_CRISPRa	CHECK_DATA_LINK	Swinderman2026	K562_CRISPRa	https://doi.org/10.64898/2026.02.04.703058	Scalable probe-based single-cell transcriptional profiling for virtual cell perturbation mapping and synthetic biology phenotyping	Jason T. Swinderman	2225888694.0	2.2 GB	Homo sapiens	RNA	-1	h5ad	ProPer-seq	K562	193.0	CRISPRa	chronic myeloid leukemia	lymphoblasts	cell_line	y	n	n	y	05.02.2026	2026	80GB	lymphocyte	K562;lymphoblasts		K562			whole dataset	none	84	107	50009	2209
